# NetVA: An R Package for Network Vulnerability and Influence Analysis

**DOI:** 10.1101/2023.07.31.551200

**Authors:** Swapnil Kumar, Grace Pauline, Vaibhav Vindal

## Abstract

In biological network analysis, identifying key molecules plays a decisive role in the development of potential diagnostic and therapeutic candidates. Among various approaches of network analysis, network vulnerability analysis is quite important, as it assesses significant associations between topological properties and the functional essentiality of a network. Further, some node centralities are also used to screen out key molecules. Among these node centralities, escape velocity centrality (EVC), and its extended version (EVC+) outperform others, *viz*., Degree, Betweenness, and Clustering coefficient. Keeping this in mind, we aimed to develop a first-of-its-kind R package named NetVA, which analyzes networks to identify key molecular players through network vulnerability and EVC+-based approaches. To demonstrate the application and relevance of our package in network analysis, previously published and publicly available protein-protein interactions (PPIs) data of human breast cancer were analyzed. This resulted in identifying some most important proteins. These included essential proteins, non-essential proteins, hubs, and bottlenecks, which play vital roles in breast cancer development. Thus, the NetVA package, available at https://github.com/kr-swapnil/NetVA with a detailed tutorial to download and use, assists in predicting potential candidates for therapeutic and diagnostic purposes by exploring various topological features of a disease-specific PPIs network.
