## Supplementary Table S2 for "NetVA: An R Package for Network Vulnerability and Influence Analysis"

### Sheet: VPs_based_on_min_three_properti
Table S2. Distribution of vulnerable proteins across various topological properties
Vulnerable Protein	Number of Properties						Legend:
A2M	6						Number of Properties – Number of topological properties as per which a particular protein is vulnerable
ABL1	6
ABL2	3
ACD	3
ACIN1	6
ACTA2	3
ACTB	6
ACTG1	6
ACTL6A	3
ACTN1	5
ACTN4	5
ACTR2	3
ACVR2B	3
ADAM10	3
ADK	3
AES	5
AGO1	6
AGO2	6
AGR2	3
AHCYL1	6
AIMP2	4
AKT1	6
ALYREF	4
AMFR	5
AMIGO2	3
AMOT	5
ANKRD28	5
ANXA1	4
ANXA2	6
ANXA7	5
AP2M1	3
APBB1	5
APC	5
APEX1	3
APOE	3
APP	7
APPBP2	3
APPL1	3
ARAF	3
ARF1	3
ARF6	3
ARL4D	3
ARPC3	3
ARRB1	6
ARRB2	6
ASB8	3
ASCC2	3
ATF2	6
ATF4	5
ATF7IP	5
ATG16L1	3
ATG5	5
ATM	6
ATN1	5
ATP5A1	6
ATP5B	3
ATP5F1	3
ATP6V1A	5
ATP6V1E1	3
ATR	3
ATXN1	6
ATXN1L	3
ATXN7	3
AURKA	6
AURKB	6
B2M	3
B3GNT1	3
BABAM1	3
BACE1	3
BAG2	3
BAG3	6
BAG6	5
BAIAP2	3
BANF1	3
BANP	3
BCAR1	3
BCL10	3
BCL2	6
BCL2L1	4
BCL2L11	3
BCL6	5
BHLHE40	5
BIN1	3
BIRC2	5
BIRC3	3
BLM	3
BLMH	3
BMI1	6
BNIP3L	3
BRCA1	6
BRK1	3
BTRC	6
C1QBP	6
C3	3
CACNA1C	3
CAD	3
CALCOCO2	5
CALM1	6
CALR	5
CALU	3
CAMK2D	3
CAND1	7
CANX	4
CAPN1	5
CARM1	3
CASK	3
CASP3	6
CASP8	5
CAV1	6
CBFA2T3	3
CBL	6
CBX3	6
CBX4	6
CBX5	6
CBX7	3
CBX8	3
CCAR2	3
CCDC8	6
CCDC85B	3
CCNA2	3
CCNB1	3
CCND1	4
CCNDBP1	3
CCT2	6
CCT3	6
CCT4	3
CCT5	3
CCT6A	3
CCT7	6
CCT8	6
CD81	6
CDC20	6
CDC23	7
CDC27	3
CDC37	6
CDC42	5
CDC5L	6
CDC6	3
CDH1	4
CDK1	6
CDK11A	3
CDK2	6
CDK4	6
CDK5	4
CDK6	5
CDK7	3
CDK8	4
CDK9	6
CDKN1A	6
CDKN1B	3
CDKN2A	6
CEBPA	6
CEBPB	3
CEP250	6
CEP57	5
CEP70	5
CEP76	6
CHD3	6
CHD4	6
CHEK1	6
CHUK	6
CIAO1	5
CIRBP	3
CLIC1	3
CLK2	5
CLN8	3
CLTC	6
CNBP	3
COA3	3
COIL	5
COL1A1	3
COPB1	5
COPS2	3
COPS3	3
COPS4	3
COPS5	7
COPS6	6
COQ9	3
CPEB4	3
CPSF6	3
CRCP	3
CREB1	5
CREB3	6
CREBBP	6
CREM	3
CRK	6
CRKL	6
CRYAB	3
CSE1L	3
CSNK1A1	4
CSNK1E	5
CSNK2A1	6
CSNK2A2	6
CSNK2B	6
CTBP1	6
CTBP2	5
CTNNB1	6
CTNND1	3
CTTN	5
CUL1	7
CUL2	6
CUL3	7
CUL4A	6
CUL4B	6
CUL5	6
CUL7	6
CYTH1	3
DAXX	6
DAZAP2	5
DCTN1	4
DCUN1D1	6
DDB1	6
DDIT3	3
DDX1	6
DDX17	6
DDX21	3
DDX39B	3
DDX3X	6
DDX5	6
DHX15	6
DHX9	6
DISC1	3
DLG1	3
DLG4	3
DNAJA1	6
DNAJA3	5
DNAJB5	3
DNM2	5
DNMT1	4
DNMT3B	3
DPP8	3
DSP	5
DTNA	3
DVL2	5
DYNC1H1	6
DYNLL1	5
DYRK1A	3
E2F1	6
E2F3	5
EBP	3
ECT2	5
EED	6
EEF1A1	6
EEF1B2	3
EEF1D	6
EEF1G	6
EEF2	5
EFTUD2	6
EHMT2	5
EIF1B	6
EIF2AK2	3
EIF3A	3
EIF3C	3
EIF3E	3
EIF3F	3
EIF3H	6
EIF3I	3
EIF4A1	3
EIF4A3	6
EIF4G1	3
EIF6	6
ELAVL1	7
EMC2	3
EMD	6
ENO1	6
ENO2	3
EP300	6
EPAS1	6
EPB41	5
EPB41L3	6
EPM2AIP1	3
EPRS	3
EPS15	6
ERBB2	6
ERBB3	3
ERG	6
ERH	3
ESR1	6
ETS1	5
EWSR1	6
EZH2	6
EZR	5
FAF1	3
FANCA	5
FANCG	3
FASN	3
FBL	6
FBLN1	3
FBP1	3
FBXL12	3
FBXO25	6
FBXO6	6
FBXW11	6
FBXW7	4
FHL2	5
FHL3	5
FKBP5	5
FKBP8	3
FLNA	6
FLNC	3
FLOT1	5
FLT1	3
FN1	7
FOS	6
FSTL3	3
FUS	6
FXR2	4
FYN	6
FZR1	3
G3BP1	6
GABARAP	6
GABARAPL1	6
GABARAPL2	6
GAPDH	6
GEM	3
GIMAP7	3
GNAI2	3
GNB1	5
GNB2L1	6
GNL3	3
GOLGA2	5
GOPC	3
GORASP2	5
GRB2	7
GRK5	4
GSK3B	6
GTF2I	6
GTF3C1	4
H2AFX	6
H3F3A	5
HCFC1	6
HCK	6
HDAC1	7
HDAC11	5
HDAC2	6
HDAC3	6
HDAC4	6
HDAC5	6
HDAC6	6
HDGF	6
HDHD2	3
HECW2	5
HGS	6
HIF1A	6
HIST1H1C	3
HIST2H2BE	3
HIVEP1	3
HMGA1	3
HNRNPA0	3
HNRNPA1	6
HNRNPA2B1	6
HNRNPA3	3
HNRNPAB	3
HNRNPC	6
HNRNPD	6
HNRNPDL	3
HNRNPF	6
HNRNPH1	6
HNRNPH2	3
HNRNPH3	3
HNRNPK	6
HNRNPL	6
HNRNPM	6
HNRNPR	6
HNRNPU	6
HNRNPUL1	6
HRAS	4
HSF1	3
HSP90AA1	6
HSP90AB1	6
HSP90B1	3
HSPA1A	6
HSPA4	6
HSPA5	6
HSPA8	6
HSPA9	6
HSPB1	7
HSPD1	6
HTT	7
HUS1	3
HUWE1	6
IARS	3
ICAM1	3
ICT1	6
IFT20	3
IGBP1	6
IGSF8	3
IK	3
IKBKB	6
IKBKE	6
IKBKG	6
IL17RA	3
ILF2	6
ILF3	6
ILK	6
IMMT	5
INPPL1	3
INTS3	3
INVS	3
IQCB1	6
IQGAP1	3
IRAK1	3
IRF7	3
ISG15	6
ITCH	3
ITGA4	6
ITGAL	3
ITGB1	5
ITSN1	5
ITSN2	4
JAK2	3
JMJD6	4
JUN	6
JUP	4
KARS	5
KAT2A	6
KAT2B	6
KAT5	6
KCNJ11	3
KDM1A	7
KDM5B	5
KEAP1	5
KHDRBS1	6
KIAA0368	3
KIAA1377	3
KIT	3
KMT2A	3
KPNA2	6
KPNB1	6
KRAS	3
KRT18	6
LARP1	3
LATS1	4
LATS2	6
LDHA	3
LGALS3BP	3
LGR4	5
LIG4	5
LIMS1	3
LMNA	6
LNX1	5
LNX2	3
LPL	3
LRP1	3
LRRK2	6
LUC7L2	6
LYAR	3
LYN	6
LZTR1	3
LZTS2	5
MAGED1	4
MAGOH	6
MAP1LC3A	6
MAP1LC3B	6
MAP3K1	6
MAP3K14	3
MAP3K3	4
MAP3K5	3
MAP3K7	6
MAPK1	6
MAPK13	3
MAPK14	6
MAPK3	6
MAPK6	5
MAPK7	3
MAPK8	6
MAPK9	3
MATR3	3
MAX	5
MBD3	3
MCC	4
MCM2	6
MCM3	4
MCM4	3
MCM5	3
MCM6	3
MCM7	6
MDC1	6
MDFI	5
MDM2	6
MED1	3
MED10	3
MED12	3
MED19	4
MED26	4
MED28	5
MED29	3
MED31	5
MED4	6
MED9	3
MEIS1	3
MEPCE	6
MET	6
MID2	5
MLF2	3
MLH1	6
MMACHC	3
MME	5
MMS19	6
MOB4	3
MORF4L1	6
MORF4L2	3
MOV10	5
MPHOSPH6	3
MPP3	3
MRE11A	3
MRPL28	3
MSH2	3
MSH6	3
MSN	4
MT2A	3
MTA1	3
MTA2	6
MTAP	3
MTOR	6
MUT	3
MXI1	3
MYB	3
MYBBP1A	4
MYC	6
MYH10	3
MYH9	6
NADK2	3
NAP1L1	4
NBN	3
NCBP1	3
NCK1	6
NCK2	4
NCL	6
NCOA3	6
NCOA6	3
NCOR1	6
NCOR2	3
NCSTN	6
NDEL1	5
NDN	3
NDRG1	3
NEDD4	6
NEDD4L	5
NEDD8	6
NEK6	3
NEU1	3
NFKB1	6
NFKB2	6
NFKBIA	6
NFKBIB	6
NFYC	3
NHP2L1	3
NIF3L1	5
NLK	3
NLN	3
NMI	3
NOLC1	3
NONO	6
NOP2	3
NOP56	3
NOP58	3
NOTCH1	6
NOTCH2NL	5
NOTCH3	3
NPM1	6
NR2F6	3
NR3C1	6
NR4A1	5
NRD1	3
NRP1	3
NUDC	5
NUDT21	6
NUMA1	4
NUMBL	3
NUP62	5
NXF1	6
OBSL1	6
OCRL	3
OPTN	5
P4HB	4
PA2G4	3
PABPC1	6
PAK1	4
PAK2	6
PAK6	3
PAN2	6
PARP1	6
PARP2	3
PASK	3
PAXIP1	6
PCBD1	5
PCBP1	6
PCBP2	3
PCNA	6
PCYT2	3
PDCD6IP	5
PDE4DIP	3
PDGFRB	3
PDIA3	5
PEX19	3
PEX5	5
PFDN6	3
PFKM	3
PFN1	3
PHB	6
PHB2	3
PHGDH	3
PHLDA3	3
PIAS1	5
PIAS2	3
PIAS4	6
PIGN	3
PIK3R1	6
PIK3R2	6
PIN1	6
PKM	6
PLCG1	6
PLEC	3
PLEKHA5	3
PLEKHF2	3
PLK1	6
PLSCR1	5
PLXNA2	3
PLXNB3	3
PML	6
PNMA1	5
POLR2A	6
POLR2B	3
POLR2C	3
POLR2E	3
POLR3D	3
POT1	6
PPARG	6
PPIA	5
PPP1CA	6
PPP1CB	4
PPP1CC	7
PPP2CA	6
PPP2CB	6
PPP2R1A	6
PPP2R1B	3
PPP5C	4
PRDX1	3
PRDX4	3
PRKAA1	5
PRKAA2	3
PRKAB1	5
PRKACA	5
PRKAR1A	5
PRKCA	5
PRKCD	5
PRKDC	6
PRMT1	6
PRMT5	6
PRMT6	3
PRNP	3
PRPF19	6
PRPF3	3
PRPF31	4
PRPF4	3
PRPF40A	6
PRPF6	3
PRPF8	3
PRRG4	3
PRSS23	3
PSEN1	5
PSENEN	3
PSMA1	6
PSMA2	3
PSMA3	6
PSMA4	3
PSMA5	6
PSMA6	3
PSMA7	6
PSMB1	3
PSMB2	3
PSMB3	3
PSMB4	3
PSMB5	5
PSMC1	4
PSMC2	3
PSMC3	3
PSMC4	3
PSMC5	3
PSMC6	3
PSMD1	3
PSMD11	6
PSMD12	3
PSMD13	3
PSMD14	3
PSMD2	6
PSMD3	3
PSMD4	6
PSMD6	3
PSMD7	3
PSMD8	3
PSME1	3
PSME3	6
PTBP1	6
PTBP3	6
PTEN	5
PTK2	6
PTK2B	3
PTN	5
PTP4A3	3
PTPN11	6
PUF60	3
PXN	3
QARS	6
RAB3IL1	3
RABGAP1L	3
RABGGTB	3
RAC1	5
RAD21	6
RAD23A	6
RAD23B	3
RAD50	3
RAD51	5
RAE1	3
RAF1	6
RALGAPB	3
RALGDS	3
RAN	6
RANBP2	3
RANBP9	5
RANGAP1	3
RARA	6
RB1	6
RBBP4	6
RBBP5	3
RBBP7	5
RBL1	6
RBM14	6
RBM39	6
RBM4	3
RBM8A	6
RBMX	3
RBPMS	5
RBX1	6
RCHY1	3
RCN3	3
RELA	6
RELB	3
RFC4	3
RFWD2	3
RHOA	5
RIF1	5
RIPK1	3
RNF11	3
RNF2	7
RNF41	3
RNF5	3
RNPS1	6
RPA1	6
RPA2	6
RPA3	6
RPH3AL	3
RPL10	3
RPL10A	3
RPL11	4
RPL12	6
RPL13	6
RPL14	3
RPL15	3
RPL17	3
RPL18	3
RPL18A	3
RPL19	3
RPL22	3
RPL23	6
RPL23A	3
RPL24	6
RPL26	3
RPL27	3
RPL27A	3
RPL3	5
RPL30	6
RPL31	6
RPL35	3
RPL36	3
RPL37A	3
RPL38	3
RPL4	6
RPL5	4
RPL6	6
RPL7	4
RPL7A	3
RPL8	6
RPL9	6
RPLP0	4
RPLP1	3
RPLP2	3
RPN1	5
RPS10	6
RPS11	6
RPS12	3
RPS13	5
RPS14	6
RPS15	3
RPS15A	4
RPS16	6
RPS17	3
RPS18	6
RPS19	5
RPS2	6
RPS20	5
RPS21	3
RPS23	3
RPS24	3
RPS25	6
RPS26	3
RPS27	3
RPS27A	6
RPS27L	3
RPS3	6
RPS3A	6
RPS4X	4
RPS5	3
RPS6	6
RPS7	3
RPS8	5
RPS9	6
RPSA	6
RPTOR	3
RUNX1	3
RUVBL1	6
RUVBL2	6
RXRA	6
RYK	5
SAFB	3
SAP18	3
SART1	3
SAT1	4
SDCBP	5
SEC13	3
SEC23A	3
SEMA7A	3
SERBP1	6
SERPINH1	4
SET	6
SETDB1	6
SF1	4
SF3A1	3
SF3A2	3
SF3A3	3
SF3B1	6
SF3B2	6
SF3B3	6
SF3B4	6
SF3B6	3
SFN	6
SFPQ	6
SGK1	5
SGTA	6
SH3GL1	3
SH3GLB1	4
SH3KBP1	6
SHC1	6
SHFM1	6
SHMT2	5
SIAH1	5
SIN3A	6
SIRT1	6
SIRT7	4
SKIL	5
SKP1	6
SKP2	6
SLC25A5	6
SLC25A6	4
SLC35F6	3
SLX4	5
SMAD1	6
SMAD2	7
SMAD3	6
SMAD4	6
SMAD7	4
SMARCA2	3
SMARCA4	6
SMARCA5	3
SMARCAD1	6
SMARCB1	6
SMARCC1	6
SMARCC2	6
SMARCD1	3
SMARCE1	6
SMC1A	3
SMC3	3
SMURF1	6
SMURF2	3
SND1	3
SNRNP200	5
SNRNP70	6
SNRPA	3
SNRPA1	3
SNRPB	3
SNRPC	3
SNRPD1	3
SNRPD2	3
SNRPD3	3
SNTA1	3
SNW1	6
SNX2	3
SOCS3	5
SON	3
SP1	6
SPP1	5
SPRY2	5
SPTAN1	6
SPTBN1	3
SPTLC1	3
SQSTM1	6
SRC	6
SRD5A3	3
SRP14	3
SRPK1	6
SRPK2	6
SRRM1	6
SRRM2	6
SRSF1	6
SRSF11	3
SRSF2	5
SRSF3	6
SRSF5	6
SRSF7	3
SRSF9	4
SS18L1	3
SSB	5
SSBP1	3
SSRP1	3
SSSCA1	3
SSX2IP	5
STAT1	6
STAT3	6
STAU1	6
STIP1	3
STK11	3
STK24	3
STRN4	3
STUB1	6
STX7	3
SUMO1	7
SUMO2	8
SUMO3	7
SUN2	3
SUPT16H	4
SUPT5H	6
SUV39H1	6
SUZ12	6
SYK	6
SYNCRIP	6
SYNE4	3
TAB1	6
TAB2	5
TADA2A	4
TAF10	4
TAF9	6
TARDBP	6
TBC1D4	3
TBK1	6
TBP	6
TCEB1	6
TCEB2	3
TCERG1	3
TCF12	3
TCF3	6
TCF4	5
TCP1	6
TERF1	6
TERF2	6
TERF2IP	6
TFAP2A	5
TFAP2C	5
TFAP4	5
TFCP2	5
TFIP11	5
TFRC	3
TGM2	5
THRA	3
THRAP3	6
TINF2	5
TJP1	5
TK1	5
TLR3	3
TNFAIP3	3
TNFRSF14	5
TNFRSF1A	6
TNFRSF1B	3
TNIP1	3
TNK2	3
TOLLIP	4
TOM1L1	3
TOP1	6
TOP2A	3
TP53	7
TP53BP1	6
TP53BP2	5
TPM3	5
TPR	3
TRA2B	5
TRAF1	6
TRAF2	6
TRAF3	6
TRAF6	6
TRAP1	5
TRAPPC2L	3
TRIM21	5
TRIM23	5
TRIM27	6
TRIM28	6
TRIM39	3
TRIM41	3
TRIP13	5
TRIP6	5
TRMT112	3
TRRAP	3
TSC22D1	5
TSC22D4	3
TSG101	6
TSR1	3
TTN	4
TUBA1A	6
TUBA1B	4
TUBA1C	3
TUBA4A	3
TUBB	6
TUBB2A	3
TUBB3	5
TUBB4B	6
TUBG1	6
TUBGCP3	3
TUFM	6
TULP3	3
U2AF1	3
U2AF2	6
UBA1	6
UBB	6
UBC	8
UBD	6
UBE2B	3
UBE2D1	6
UBE2D2	6
UBE2D3	6
UBE2E2	4
UBE2I	6
UBE2K	5
UBE2L3	3
UBE2N	6
UBE3A	6
UBE4B	3
UBL4A	6
UBQLN1	6
UBQLN4	6
UBXN1	3
UBXN7	3
UCHL5	6
UEVLD	3
UGGT1	3
UNC119	3
UPF1	6
UPF2	5
UQCRB	3
USF1	3
USP11	3
USP15	3
USP20	3
USP22	3
USP39	3
USP7	6
USP9X	3
UTP14A	6
VAC14	3
VAV1	3
VCAM1	6
VCL	3
VCP	7
VDR	6
VEGFA	3
VHL	7
VIM	6
VKORC1	5
VPS35	5
WDR5	6
WDR77	3
WHSC1	3
WWOX	6
WWP1	3
XIAP	6
XPO1	6
XRCC5	6
XRCC6	6
XRN1	5
YAE1D1	3
YAP1	6
YBX1	6
YBX3	3
YWHAB	6
YWHAE	6
YWHAG	6
YWHAH	6
YWHAQ	6
YWHAZ	6
YY1	6
ZBTB1	3
ZBTB43	3
ZC2HC1A	3
ZDHHC17	5
ZFP36	3
ZFP64	3
ZHX1	3
ZNHIT3	3
ZYX	5
