## Supplementary Table S3 for "NetVA: An R Package for Network Vulnerability and Influence Analysis"

### Sheet: Common_Influential_genes
Table S3. Common Influential proteins based on EVC and EVC+ values
Protein
ERBB2
HNRNPK
EZH2
SF3A2
SNRNP70
ERG
NCK1
CBL
LYN
JUN
FHL2
EIF4G1
SMAD4
SMAD1
SMAD2
SMAD3
SKIL
RHOA
CCND1
EP300
CDKN2A
ERBB3
PIK3R1
PLCG1
JUP
UBE2I
FAF1
PRMT1
SETDB1
TFAP2A
PARP1
SF3B1
APC
PHB
PCNA
PRDX1
PSMA3
MAPK1
PTPN11
EEF1A1
APEX1
C1QBP
PRKCA
SRC
EIF6
GNB2L1
EWSR1
CALM1
PPP1CA
EPRS
RPA2
RB1
RXRA
PPARG
PSMC5
RPS25
RPS13
EPS15
RPLP1
DDX5
ARRB1
TRIM23
MET
SNRPB
ARRB2
YWHAQ
EPB41
APP
SPTAN1
SDCBP
GRB2
TTN
HCFC1
SP1
ABL1
E2F1
HDAC6
MYC
CASP8
SMARCE1
DAXX
NOTCH1
SIAH1
TUBA4A
TP53
KPNA2
AURKA
CHD3
TNFRSF1A
PSMD2
TNFRSF1B
U2AF1
SF1
RPS27A
CDH1
ITGA4
ENO1
VIM
FLNA
VHL
RPL7
RAD23B
RAD23A
IGBP1
SMC1A
USP11
FYN
XIAP
NONO
ACTN1
SKP1
MAGED1
IKBKG
SUV39H1
UBE3A
UPF2
YWHAE
NEDD4
SH3KBP1
EMD
E2F3
YY1
TBP
NR4A1
CREBBP
BCL6
AES
UPF1
CTBP1
ATXN1
MAPK14
PSMB5
IMMT
KIF5B
ATM
ARF6
NCBP1
CASP3
HSPA1A
HSPA9
STAT1
SMARCA4
SHC1
PPP2R1A
CHUK
KPNB1
HNRNPL
PTBP1
HSPA4
PTK2
NCOR2
RARA
HDAC3
NCOR1
TERF1
VCP
AP2M1
SNRPD2
SNRPD3
SNRPD1
NR3C1
MAPK8
RAN
YWHAH
PCBP1
HNRNPD
MTOR
HDAC1
PRPF40A
YWHAZ
YWHAB
SFN
NHP2L1
TSG101
BRCA1
CDC20
UBE2L3
PSMD4
GTF2I
TRAF1
BIRC2
PTEN
TRIM28
VDR
MAPK3
MCM3
TRAF2
CDK9
SUMO1
NCOA3
PSMB1
TERF2
RAC1
PLK1
PA2G4
EIF3E
SUMO3
TCF4
TADA2A
HDAC5
HSPB1
TRAF6
ILK
KHDRBS1
XPO1
GOLGA2
MAGOH
CDC5L
EIF4A1
NXF1
PSMA7
PSMC1
PSMC4
PRKAA1
PRKAB1
DNAJA1
POLR2A
PIN1
UBE2E1
TRIP6
TAF9
SAP18
UBE2D1
UBE2N
PSMA1
PSMC3
SUMO2
HDAC2
NEDD8
DHX9
EEF1G
CHD4
HIF1A
CDK6
BTRC
RPS10
RPL5
RPS20
GSK3B
RANBP9
HSPA8
IKBKE
HGS
PML
HDAC4
CBX5
COPS2
PABPC1
UTP14A
NUDT21
DDB1
P4HB
YWHAG
RBM39
RPL14
FXR2
PIAS1
CRK
CSNK2A1
CCT5
EIF4A3
CSNK2A2
SYNCRIP
HSP90AB1
CSNK2B
CUL7
RBX1
CALCOCO2
RNF11
PIAS4
RNF2
UBC
SFPQ
TSC22D1
TRIM27
EED
PPP1CC
SET
SIN3A
RUVBL1
CTNNB1
UCHL5
HNRNPUL1
RIF1
PRPF6
CEP57
ECT2
POLR2C
ATG5
LUC7L2
CEBPA
CDKN1A
CDK2
CDK1
MCM2
MCM7
PPP2CA
RPSA
CDC42
ESR1
ETS1
HTT
RPL24
PHB2
ANXA2
STAT3
ILF3
FUS
LMNA
KAT5
BMI1
GAPDH
FN1
NPM1
HSPD1
U2AF2
CLTC
LIG4
HNRNPA1
NFKBIA
SLC25A5
NFKB2
PSMD1
MAP3K3
BCL2
PIK3R2
ACTB
ACTG1
MDFI
MLH1
CDK4
EEF1D
RPS14
HSPA5
HSP90AA1
ISG15
KRT18
XRCC6
HNRNPM
PSMD11
HNRNPC
SGTA
RPA1
TK1
SRPK2
RBMX
SHFM1
SQSTM1
QARS
STUB1
PSMC6
UBE2D3
SNW1
RPL23
RPS26
BAG3
UBQLN1
GABARAP
PSME3
EPB41L3
COPS6
UBB
CCT7
CCT3
MSH2
CIAO1
RPL8
DCUN1D1
SF3B4
KDM1A
GABARAPL2
LNX1
RPL18A
DDX17
WDR5
RUVBL2
MAP1LC3B
PUF60
NFKB1
FOS
ATF2
SART1
PSMA2
PSMA6
PAXIP1
YBX1
MYH9
CCNB1
USP7
SERBP1
AKT1
CUL1
CUL5
CUL2
SMC3
MDM2
ATP5B
DNMT1
FBL
CTTN
CAV1
RPS6
RPL22
RPL12
RPS3A
RPLP0
SPTBN1
RPL7A
RPL10
UBA1
HNRNPH1
CSE1L
SMARCB1
H2AFX
SUPT5H
RBBP4
RPL17
RPL9
RPS27
EFTUD2
PRMT5
ACIN1
AURKB
TARDBP
CD81
RAE1
SF3B3
ILF2
RPL15
RPS19
PAK2
TOP1
TUBA1B
RELA
EPAS1
TP53BP1
DDX1
RNPS1
UBQLN4
HSF1
SNRNP200
RPL38
TCF3
PSMC2
UBE2D2
HUWE1
NEDD4L
DYNC1H1
CEP250
NCL
ATP5A1
RAF1
CANX
SMURF2
TUBA1A
MED29
ICT1
FKBP5
VCAM1
YAP1
PSMD3
PTBP3
POT1
COPS5
ATP6V1A
HDGF
RPL3
DHX15
IARS
CBX4
KAT2A
DDX3X
RPS11
RPL23A
SRSF1
MAP3K7
PKM
NOP56
SMARCA2
MAPK6
ANXA7
IQCB1
EZR
MCC
THRAP3
PSMA5
IKBKB
HNRNPU
MAP3K1
SRPK1
HNRNPDL
CEP76
SHMT2
BAG6
UBD
PPP2CB
STAU1
MAPK13
RBBP7
TUFM
ANXA1
CACYBP
POLR2E
GABARAPL1
HNRNPF
RPS3
HNRNPR
USP15
PRKACA
AHCYL1
RAD21
SMARCA5
USP9X
IQGAP1
MTA2
SF3B2
BAG2
PRPF19
SKP2
EIF1B
RPA3
RPS9
RPS16
RPL31
EIF3A
PSMD6
OBSL1
SF3A1
KAT2B
CUL4A
CUL4B
PRPF8
SLX4
SNRPA1
DDX21
RPS24
MOV10
UBXN1
RPL4
MAP3K14
HIST2H2BE
ZDHHC17
SRSF5
RPL13
NAP1L1
RPS7
ICAM1
RPLP2
LRRK2
MAP1LC3A
RPL10A
RPS17
ELAVL1
PRKDC
UBL4A
NDRG1
AGO1
XRCC5
EEF2
HSP90B1
RPS2
TCP1
SLC25A3
RPS18
HNRNPA2B1
TUBG1
RPS12
SRSF3
CCT6A
TNIK
TAB1
G3BP1
TBK1
RPL37A
SMARCC1
RPL30
MATR3
CBX3
BABAM1
RPL27A
RPS5
RELB
RANBP2
CUL3
CCT8
CCT4
AGO2
RPS8
RPS15A
RPS23
RPS4X
RPL11
SRSF2
RPS21
RPL19
TUBB4B
SRSF7
CCT2
CBX8
RPL6
RPL18
HNRNPA0
TUBB2A
NUDC
MDC1
SUZ12
SIRT1
SRRM1
CDC37
TUBGCP3
TSR1
PAN2
FBXW11
HDAC11
LRIF1
KIAA0368
WWOX
PINX1
MYBBP1A
MEPCE
ALYREF
SMARCC2
CAND1
FBXO25
TERF2IP
CCAR2
TAB2
RIPK3
CEP70
SRRM2
NCSTN
WDR77
MED19
LATS2
ITCH
MMS19
TUBA1C
LZTS2
SUPT16H
HECW2
SMURF1
LYAR
FTSJ1
WHSC1
RBM14
GSTK1
SMARCAD1
SIRT7
LGR4
GRK5
FBXO6
IGSF8
TUBB
CCDC8
NOTCH2NL
HNRNPA3
