## Supplementary Table S4 for "NetVA: An R Package for Network Vulnerability and Influence Analysis"

### Sheet: Vulnerable_Influential_Proteins
Table S4. List of proteins which are vulnerable as well as influential (VIPs)
Protein
ABL1
ACIN1
ACTB
ACTG1
ACTN1
AES
AGO1
AGO2
AHCYL1
AKT1
ALYREF
ANXA1
ANXA2
ANXA7
AP2M1
APC
APEX1
APP
ARF6
ARRB1
ARRB2
ATF2
ATG5
ATM
ATP5A1
ATP5B
ATP6V1A
ATXN1
AURKA
AURKB
BABAM1
BAG2
BAG3
BAG6
BCL2
BCL6
BIRC2
BMI1
BRCA1
BTRC
C1QBP
CALCOCO2
CALM1
CAND1
CANX
CASP3
CASP8
CAV1
CBL
CBX3
CBX4
CBX5
CBX8
CCAR2
CCDC8
CCNB1
CCND1
CCT2
CCT3
CCT4
CCT5
CCT6A
CCT7
CCT8
CD81
CDC20
CDC37
CDC42
CDC5L
CDH1
CDK1
CDK2
CDK4
CDK6
CDK9
CDKN1A
CDKN2A
CEBPA
CEP250
CEP57
CEP70
CEP76
CHD3
CHD4
CHUK
CIAO1
CLTC
COPS2
COPS5
COPS6
CREBBP
CRK
CSE1L
CSNK2A1
CSNK2A2
CSNK2B
CTBP1
CTNNB1
CTTN
CUL1
CUL2
CUL3
CUL4A
CUL4B
CUL5
CUL7
DAXX
DCUN1D1
DDB1
DDX1
DDX17
DDX21
DDX3X
DDX5
DHX15
DHX9
DNAJA1
DNMT1
DYNC1H1
E2F1
E2F3
ECT2
EED
EEF1A1
EEF1D
EEF1G
EEF2
EFTUD2
EIF1B
EIF3A
EIF3E
EIF4A1
EIF4A3
EIF4G1
EIF6
ELAVL1
EMD
ENO1
EP300
EPAS1
EPB41
EPB41L3
EPRS
EPS15
ERBB2
ERBB3
ERG
ESR1
ETS1
EWSR1
EZH2
EZR
FAF1
FBL
FBXO25
FBXO6
FBXW11
FHL2
FKBP5
FLNA
FN1
FOS
FUS
FXR2
FYN
G3BP1
GABARAP
GABARAPL1
GABARAPL2
GAPDH
GNB2L1
GOLGA2
GRB2
GRK5
GSK3B
GTF2I
H2AFX
HCFC1
HDAC1
HDAC11
HDAC2
HDAC3
HDAC4
HDAC5
HDAC6
HDGF
HECW2
HGS
HIF1A
HIST2H2BE
HNRNPA0
HNRNPA1
HNRNPA2B1
HNRNPA3
HNRNPC
HNRNPD
HNRNPDL
HNRNPF
HNRNPH1
HNRNPK
HNRNPL
HNRNPM
HNRNPR
HNRNPU
HNRNPUL1
HSF1
HSP90AA1
HSP90AB1
HSP90B1
HSPA1A
HSPA4
HSPA5
HSPA8
HSPA9
HSPB1
HSPD1
HTT
HUWE1
IARS
ICAM1
ICT1
IGBP1
IGSF8
IKBKB
IKBKE
IKBKG
ILF2
ILF3
ILK
IMMT
IQCB1
IQGAP1
ISG15
ITCH
ITGA4
JUN
JUP
KAT2A
KAT2B
KAT5
KDM1A
KHDRBS1
KIAA0368
KPNA2
KPNB1
KRT18
LATS2
LGR4
LIG4
LMNA
LNX1
LRRK2
LUC7L2
LYAR
LYN
LZTS2
MAGED1
MAGOH
MAP1LC3A
MAP1LC3B
MAP3K1
MAP3K14
MAP3K3
MAP3K7
MAPK1
MAPK13
MAPK14
MAPK3
MAPK6
MAPK8
MATR3
MCC
MCM2
MCM3
MCM7
MDC1
MDFI
MDM2
MED19
MED29
MEPCE
MET
MLH1
MMS19
MOV10
MSH2
MTA2
MTOR
MYBBP1A
MYC
MYH9
NAP1L1
NCBP1
NCK1
NCL
NCOA3
NCOR1
NCOR2
NCSTN
NDRG1
NEDD4
NEDD4L
NEDD8
NFKB1
NFKB2
NFKBIA
NHP2L1
NONO
NOP56
NOTCH1
NOTCH2NL
NPM1
NR3C1
NR4A1
NUDC
NUDT21
NXF1
OBSL1
P4HB
PA2G4
PABPC1
PAK2
PAN2
PARP1
PAXIP1
PCBP1
PCNA
PHB
PHB2
PIAS1
PIAS4
PIK3R1
PIK3R2
PIN1
PKM
PLCG1
PLK1
PML
POLR2A
POLR2C
POLR2E
POT1
PPARG
PPP1CA
PPP1CC
PPP2CA
PPP2CB
PPP2R1A
PRDX1
PRKAA1
PRKAB1
PRKACA
PRKCA
PRKDC
PRMT1
PRMT5
PRPF19
PRPF40A
PRPF6
PRPF8
PSMA1
PSMA2
PSMA3
PSMA5
PSMA6
PSMA7
PSMB1
PSMB5
PSMC1
PSMC2
PSMC3
PSMC4
PSMC5
PSMC6
PSMD1
PSMD11
PSMD2
PSMD3
PSMD4
PSMD6
PSME3
PTBP1
PTBP3
PTEN
PTK2
PTPN11
PUF60
QARS
RAC1
RAD21
RAD23A
RAD23B
RAE1
RAF1
RAN
RANBP2
RANBP9
RARA
RB1
RBBP4
RBBP7
RBM14
RBM39
RBMX
RBX1
RELA
RELB
RHOA
RIF1
RNF11
RNF2
RNPS1
RPA1
RPA2
RPA3
RPL10
RPL10A
RPL11
RPL12
RPL13
RPL14
RPL15
RPL17
RPL18
RPL18A
RPL19
RPL22
RPL23
RPL23A
RPL24
RPL27A
RPL3
RPL30
RPL31
RPL37A
RPL38
RPL4
RPL5
RPL6
RPL7
RPL7A
RPL8
RPL9
RPLP0
RPLP1
RPLP2
RPS10
RPS11
RPS12
RPS13
RPS14
RPS15A
RPS16
RPS17
RPS18
RPS19
RPS2
RPS20
RPS21
RPS23
RPS24
RPS25
RPS26
RPS27
RPS27A
RPS3
RPS3A
RPS4X
RPS5
RPS6
RPS7
RPS8
RPS9
RPSA
RUVBL1
RUVBL2
RXRA
SAP18
SART1
SDCBP
SERBP1
SET
SETDB1
SF1
SF3A1
SF3A2
SF3B1
SF3B2
SF3B3
SF3B4
SFN
SFPQ
SGTA
SH3KBP1
SHC1
SHFM1
SHMT2
SIAH1
SIN3A
SIRT1
SIRT7
SKIL
SKP1
SKP2
SLC25A5
SLX4
SMAD1
SMAD2
SMAD3
SMAD4
SMARCA2
SMARCA4
SMARCA5
SMARCAD1
SMARCB1
SMARCC1
SMARCC2
SMARCE1
SMC1A
SMC3
SMURF1
SMURF2
SNRNP200
SNRNP70
SNRPA1
SNRPB
SNRPD1
SNRPD2
SNRPD3
SNW1
SP1
SPTAN1
SPTBN1
SQSTM1
SRC
SRPK1
SRPK2
SRRM1
SRRM2
SRSF1
SRSF2
SRSF3
SRSF5
SRSF7
STAT1
STAT3
STAU1
STUB1
SUMO1
SUMO2
SUMO3
SUPT16H
SUPT5H
SUV39H1
SUZ12
SYNCRIP
TAB1
TAB2
TADA2A
TAF9
TARDBP
TBK1
TBP
TCF3
TCF4
TCP1
TERF1
TERF2
TERF2IP
TFAP2A
THRAP3
TK1
TNFRSF1A
TNFRSF1B
TOP1
TP53
TP53BP1
TRAF1
TRAF2
TRAF6
TRIM23
TRIM27
TRIM28
TRIP6
TSC22D1
TSG101
TSR1
TTN
TUBA1A
TUBA1B
TUBA1C
TUBA4A
TUBB
TUBB2A
TUBB4B
TUBG1
TUBGCP3
TUFM
U2AF1
U2AF2
UBA1
UBB
UBC
UBD
UBE2D1
UBE2D2
UBE2D3
UBE2I
UBE2L3
UBE2N
UBE3A
UBL4A
UBQLN1
UBQLN4
UBXN1
UCHL5
UPF1
UPF2
USP11
USP15
USP7
USP9X
UTP14A
VCAM1
VCP
VDR
VHL
VIM
WDR5
WDR77
WHSC1
WWOX
XIAP
XPO1
XRCC5
XRCC6
YAP1
YBX1
YWHAB
YWHAE
YWHAG
YWHAH
YWHAQ
YWHAZ
YY1
ZDHHC17
