## Supplementary Table S6 for "NetVA: An R Package for Network Vulnerability and Influence Analysis"

### Sheet: VPPs_based_on_min_three_propert
Table S6. Distribution of vulnerable protein pairs across different topological properties
InterctorA	InteractorB	Number of Properties
ABL1	ELAVL1	6					Legend:
ABL1	MDFI	3					Number of Properties – Number of topological properties as per which a particular protein is vulnerable
ACTB	CDK2	3
ACTB	SNW1	3
ACTB	ZDHHC17	3
ACTG1	NEDD8	3
ACTG1	NOTCH2NL	3
ACTG1	TP53	5
ACTN1	COPS5	3
ACTN1	ESR1	3
ACTN1	MYC	5
ACTN1	UBC	8
AGO1	CDK2	3
AGO1	TP53	4
AGO2	AKT1	3
AGO2	AP2M1	3
AGO2	ARF6	3
AGO2	BCL6	3
AGO2	CALM1	3
AGO2	CBX4	3
AGO2	CEP57	3
AGO2	CHD4	3
AGO2	CSE1L	3
AGO2	EEF2	3
AGO2	EIF1B	3
AGO2	EPAS1	3
AGO2	EZH2	3
AGO2	HDAC6	3
AGO2	HDGF	3
AGO2	HTT	3
AGO2	HUWE1	3
AGO2	IKBKB	3
AGO2	ILF2	3
AGO2	JUP	3
AGO2	LYN	3
AGO2	MET	3
AGO2	NEDD4L	3
AGO2	NFKB2	3
AGO2	NR3C1	3
AGO2	NXF1	6
AGO2	PCBP1	3
AGO2	PLK1	3
AGO2	PSMA6	3
AGO2	RELB	3
AGO2	RHOA	3
AGO2	RNF2	5
AGO2	RNPS1	3
AGO2	RPA2	3
AGO2	RPL11	3
AGO2	STAT3	3
AGO2	STAU1	3
AGO2	STUB1	3
AGO2	SUPT5H	3
AGO2	UBQLN1	3
AGO2	UTP14A	3
AGO2	VDR	3
AGO2	VHL	3
AGO2	WWOX	3
AGO2	YWHAG	3
AHCYL1	TP53	4
AHCYL1	UBQLN1	3
AKT1	CDK2	5
AKT1	ICT1	3
AKT1	LYN	3
AKT1	MAPK6	3
AKT1	SNW1	3
ALYREF	TP53	4
AP2M1	FN1	4
AP2M1	NXF1	6
AP2M1	UBQLN1	3
APEX1	CBX5	3
APP	CUL1	6
APP	HSP90AA1	6
APP	HSP90AB1	6
APP	HSPA1A	6
APP	RELB	6
ARF6	CBX5	3
ARF6	UBQLN1	3
ARRB1	CAND1	3
ARRB2	CDC5L	4
ATF2	CDC5L	4
ATF2	MYC	5
ATF2	TP53	5
ATG5	NOTCH2NL	3
ATM	MDM2	3
ATP6V1A	GRB2	4
ATXN1	NOTCH2NL	3
AURKA	CDC5L	4
AURKA	CUL7	3
AURKA	ESR1	4
AURKA	NOTCH2NL	3
BAG2	NOTCH2NL	3
BAG3	BAG6	3
BAG3	GOLGA2	3
BAG3	GSK3B	3
BAG3	HSPB1	5
BAG3	HUWE1	5
BAG3	IKBKB	3
BAG3	JUN	3
BAG3	MDC1	3
BAG3	MEPCE	3
BAG3	MLH1	3
BAG3	RPS25	3
BAG3	RPS26	3
BCL2	ELAVL1	7
BCL2	MYC	5
BCL2	NOTCH2NL	3
BIRC2	BRCA1	3
BIRC2	CDC5L	3
BIRC2	NEDD8	3
BIRC2	SUMO1	4
BIRC2	TP53	4
BMI1	CDC5L	4
BMI1	TP53	5
BRCA1	DDX1	3
BRCA1	PSMC3	3
CALCOCO2	COPS5	3
CAND1	CEP57	3
CAND1	EPAS1	3
CAND1	LYN	3
CAND1	SMAD2	4
CAND1	SUPT5H	3
CANX	CDC5L	3
CASP3	CDC5L	3
CASP8	CDC5L	3
CAV1	CBX5	3
CAV1	CDC5L	3
CBL	CBX5	3
CBL	CDC5L	4
CBL	ESR1	4
CBX3	CBX5	3
CBX3	CDC5L	3
CBX3	HSP90AA1	3
CBX4	CBX5	3
CBX4	CDC5L	3
CBX5	CEP57	3
CBX5	CEP70	3
CBX5	CHD3	3
CBX5	CHUK	3
CBX5	CIAO1	3
CBX5	CUL3	6
CBX5	FBXO25	3
CBX5	HDAC2	3
CBX5	HNRNPA0	3
CBX5	MYBBP1A	3
CBX5	NFKBIA	3
CBX5	PIAS4	3
CBX5	RELB	3
CBX5	RPS7	3
CBX5	TFAP2A	3
CBX5	TP53BP1	3
CBX5	WHSC1	3
CCAR2	GRB2	4
CCND1	COPS5	3
CCND1	GRB2	4
CCT4	NXF1	6
CCT6A	CDC5L	3
CCT6A	TP53	4
CDC37	CDC5L	3
CDC5L	CDK4	3
CDC5L	CHD3	3
CDC5L	CHD4	3
CDC5L	CLTC	4
CDC5L	COPS5	4
CDC5L	CRK	4
CDC5L	CUL4A	4
CDC5L	CUL4B	4
CDC5L	DDX3X	4
CDC5L	EEF2	4
CDC5L	EIF1B	3
CDC5L	ELAVL1	6
CDC5L	ENO1	4
CDC5L	EPAS1	3
CDC5L	ETS1	3
CDC5L	FBL	4
CDC5L	HNRNPA0	4
CDC5L	HNRNPC	4
CDC5L	HNRNPD	3
CDC5L	HNRNPK	4
CDC5L	HTT	3
CDC5L	LMNA	4
CDC5L	LRRK2	4
CDC5L	MAGED1	3
CDC5L	MAP1LC3A	4
CDC5L	MAP1LC3B	4
CDC5L	MAP3K14	4
CDC5L	MAP3K3	4
CDC5L	MAP3K7	3
CDC5L	MATR3	3
CDC5L	MCM3	3
CDC5L	MET	3
CDC5L	MYBBP1A	4
CDC5L	NCBP1	3
CDC5L	NEDD4L	3
CDC5L	NEDD8	4
CDC5L	PAK2	3
CDC5L	PCNA	4
CDC5L	PLK1	3
CDC5L	POLR2E	3
CDC5L	PPP1CC	4
CDC5L	PRKACA	3
CDC5L	PRMT1	3
CDC5L	PRMT5	3
CDC5L	PRPF40A	3
CDC5L	PSMD11	4
CDC5L	PTPN11	3
CDC5L	RAN	3
CDC5L	RPL4	4
CDC5L	RPS12	4
CDC5L	RPS15A	4
CDC5L	RPS17	4
CDC5L	RPS18	4
CDC5L	RPS20	4
CDC5L	RPS27A	4
CDC5L	RPS3A	4
CDC5L	RPS8	4
CDC5L	RPSA	4
CDC5L	SF3A1	4
CDC5L	SMAD3	4
CDC5L	SNRPA1	4
CDC5L	SNRPD2	4
CDC5L	SQSTM1	4
CDC5L	SRSF2	3
CDC5L	SRSF3	3
CDC5L	TBP	3
CDC5L	TCP1	4
CDC5L	TERF2IP	3
CDC5L	TNFRSF1A	3
CDC5L	TP53	5
CDC5L	TP53BP1	3
CDC5L	TUBA4A	3
CDC5L	TUBB	4
CDC5L	TUBB4B	3
CDC5L	UPF1	3
CDC5L	USP11	3
CDC5L	USP9X	3
CDC5L	WHSC1	3
CDK1	ELAVL1	7
CDK2	MAPK6	5
CDK2	RPLP0	3
CDK2	RPS4X	3
CDK2	RPS9	3
CDK4	MDM2	3
CDK4	MYC	5
CDK4	TP53	5
CDKN1A	MOV10	5
CDKN1A	NOTCH2NL	3
CDKN1A	SNW1	3
CDKN2A	ELAVL1	7
CEBPA	YWHAZ	3
CEP57	COPS5	3
CEP57	SUMO1	4
CEP70	FN1	4
CEP70	NXF1	6
CHD4	NEDD8	3
CHD4	UBD	5
CLTC	FBXO6	5
COPS2	NOTCH2NL	3
COPS5	CSNK2B	4
COPS5	HNRNPA0	3
COPS5	HNRNPD	6
COPS5	HSPA1A	3
COPS5	LYN	4
COPS5	MAP3K3	3
COPS5	MET	3
COPS5	NEDD4L	4
COPS5	NFKB2	3
COPS5	RPL4	3
COPS5	SF3A1	3
COPS5	SUMO3	6
COPS6	NOTCH2NL	3
CRK	SUMO1	4
CRK	TP53	5
CSE1L	TP53	4
CSE1L	UBQLN1	3
CSNK2A1	MAPK6	3
CSNK2B	MDFI	3
CUL1	CUL4A	3
CUL1	LYN	3
CUL2	SRPK1	3
CUL3	PLK1	6
CUL4A	CUL7	3
CUL4B	CUL7	3
CUL7	ILF2	3
CUL7	YWHAG	4
DDX1	NXF1	6
DDX3X	SUMO3	6
DHX15	SNW1	3
DHX9	MDM2	4
DNMT1	NOTCH2NL	3
DYNC1H1	HSP90AA1	3
EED	EEF1A1	4
EED	HDAC1	3
EEF1D	SETDB1	3
EEF2	UBQLN1	3
EIF1B	SUMO1	4
EIF1B	TP53	4
EIF1B	UBQLN1	3
EIF3A	UBC	8
EIF4A3	GABARAPL2	3
EIF6	ELAVL1	7
ELAVL1	EMD	7
ELAVL1	EPB41	7
ELAVL1	ERBB3	7
ELAVL1	HNRNPD	7
ELAVL1	IKBKG	6
ELAVL1	MAPK14	7
ELAVL1	MED19	7
ELAVL1	PKM	7
ELAVL1	POLR2A	6
ELAVL1	PSMD2	7
ELAVL1	SNRPD1	7
ELAVL1	SRSF3	7
ELAVL1	STAT1	7
ELAVL1	SUMO1	6
ELAVL1	TRIM23	7
ELAVL1	UPF2	7
ELAVL1	WDR5	7
ELAVL1	YWHAG	6
EPAS1	MOV10	5
EPAS1	NOTCH2NL	3
EPAS1	NXF1	6
EPAS1	TP53	4
EPB41L3	HECW2	3
EPRS	FBXO6	5
ERG	YWHAZ	4
ESR1	HDGF	4
ESR1	HSPA1A	4
ESR1	IKBKB	4
ESR1	IKBKG	4
ESR1	PAN2	4
ESR1	SMARCC1	4
ESR1	SRPK2	4
ESR1	UBA1	4
ESR1	UBB	4
ESR1	UBC	8
ETS1	NXF1	6
ETS1	SUMO1	4
ETS1	TP53	4
EZH2	NXF1	6
FBXO25	SGTA	3
FBXO6	HCFC1	5
FBXO6	KRT18	5
FBXO6	MAPK13	5
FBXO6	PSMD4	5
FBXO6	WDR5	5
FBXO6	XIAP	5
FBXO6	YWHAG	5
FBXW11	FN1	6
FKBP5	HSP90AA1	3
FN1	FOS	6
FN1	FXR2	3
FN1	G3BP1	4
FN1	GABARAPL1	4
FN1	GNB2L1	4
FN1	RPL23A	4
G3BP1	NOTCH2NL	3
GABARAP	GABARAPL1	3
GABARAP	GABARAPL2	3
GABARAPL1	GABARAPL2	3
GABARAPL2	HDAC1	6
GABARAPL2	HECW2	5
GABARAPL2	LYN	3
GOLGA2	GRB2	4
GRB2	MDC1	4
GRB2	MEPCE	4
GRB2	PRMT1	4
GSK3B	GTF2I	3
GSK3B	LIG4	3
H2AFX	MOV10	5
HCFC1	MDFI	3
HDAC1	MDFI	3
HDAC3	SUMO2	6
HDAC5	MAPK6	3
HDAC6	SUMO1	4
HDGF	UBC	8
HECW2	HGS	3
HECW2	RPL22	3
HECW2	SERBP1	3
HECW2	TRAF2	3
HECW2	UBE3A	3
HECW2	UTP14A	3
HIF1A	SUMO1	4
HIST2H2BE	TP53	4
HNRNPA0	TP53	4
HNRNPC	SUMO1	5
HNRNPC	TP53	5
HNRNPD	ISG15	3
HNRNPD	SRPK1	3
HNRNPD	SUMO1	6
HNRNPD	TCF4	3
HNRNPD	TFAP2A	3
HNRNPD	TP53	6
HNRNPH1	NEDD8	4
HNRNPM	RNF2	3
HSP90AA1	HUWE1	4
HSP90AA1	IKBKB	4
HSP90AA1	ILF3	4
HSP90AA1	KIAA0368	3
HSP90AA1	LYN	3
HSP90AA1	NONO	4
HSP90AA1	PCBP1	3
HSP90AA1	RPL24	4
HSP90AA1	RPL31	4
HSP90AB1	ILF2	3
HSP90AB1	RELA	4
HSP90AB1	YWHAG	3
HSPA1A	UBC	8
HSPB1	UBC	8
HSPD1	MYC	5
HSPD1	NEDD8	4
HTT	TP53	5
HTT	UBQLN1	3
HUWE1	RELA	3
HUWE1	RPA1	3
HUWE1	UBC	8
HUWE1	UBQLN1	3
HUWE1	YWHAG	3
IARS	NXF1	6
ICT1	MDM2	3
ICT1	NOTCH2NL	3
ICT1	ZDHHC17	3
IGSF8	UBQLN1	3
IKBKB	UBC	8
IKBKB	UBQLN1	3
ILF2	ITGA4	3
ILF2	TP53	5
ILF2	ZDHHC17	3
ILF3	UBQLN1	3
ILK	NEDD8	3
ISG15	MAPK6	3
ISG15	MYC	5
ISG15	SFN	3
ISG15	SUMO2	6
ISG15	YWHAZ	3
KAT2A	MOV10	5
KAT2A	NOTCH2NL	3
KAT2B	MOV10	5
KAT5	MYC	5
KIAA0368	NXF1	6
LYN	MAPK6	3
LYN	NOTCH2NL	3
LYN	UBC	8
LZTS2	MAPK6	3
LZTS2	TP53	5
MAGED1	NEDD8	3
MAGOH	NXF1	6
MAP1LC3A	SUMO1	5
MAP3K14	YWHAZ	4
MAP3K3	SUMO1	4
MAP3K3	TP53	4
MAPK6	MOV10	5
MAPK6	PML	3
MAPK6	RNF2	5
MAPK6	SGTA	3
MAPK6	SLC25A5	3
MAPK6	SRPK2	3
MAPK6	UBC	8
MAPK6	WDR5	3
MAPK6	YBX1	3
MAPK8	NEDD8	3
MCM2	MDFI	3
MDFI	PRKAB1	3
MDFI	RPL9	3
MDFI	RPLP0	3
MDFI	VIM	3
MDM2	RELB	3
MDM2	SUPT5H	3
MDM2	TUBB	4
MET	NEDD8	3
MET	TP53	4
MET	UBC	8
MET	UBD	5
MMS19	NEDD8	3
MOV10	SKIL	5
MTOR	MYC	5
MTOR	TP53	5
MYBBP1A	MYC	5
MYC	RAE1	5
MYC	SRPK2	5
MYC	SUPT16H	5
MYC	TAF9	5
NAP1L1	NEDD8	3
NCK1	TP53	4
NEDD4L	NEDD8	3
NEDD4L	SUMO1	4
NEDD4L	TP53	5
NEDD4L	UBD	5
NEDD4L	YWHAZ	4
NEDD8	PCBP1	3
NEDD8	PSMC5	4
NEDD8	PTPN11	3
NEDD8	RPS27A	4
NEDD8	SMAD3	4
NEDD8	SRSF5	3
NEDD8	TUBB	4
NEDD8	USP9X	3
NFKBIA	SMAD3	3
NFKBIA	TP53	5
NOTCH2NL	PSMA6	3
NOTCH2NL	SRPK2	3
NOTCH2NL	TRAF6	3
NOTCH2NL	TRIP6	3
NOTCH2NL	UBE2D2	3
NOTCH2NL	UBE2L3	3
NR3C1	UBQLN1	3
NXF1	PCBP1	6
NXF1	PPP2CB	6
NXF1	SF3B4	6
NXF1	TFAP2A	6
NXF1	WWOX	6
OBSL1	VHL	3
PAN2	PAXIP1	3
PAN2	UBC	8
PARP1	PAXIP1	3
PCBP1	UBC	8
PCBP1	UBQLN1	3
PCNA	RNF2	3
PIK3R1	RNF2	3
PIK3R2	TP53	4
PLCG1	YWHAZ	4
PLK1	TP53	5
PRPF40A	TCF4	3
PSMB1	TP53	4
PSMC3	SUMO2	7
PSMC3	TP53	4
RAD21	TP53	5
RAD23B	ZDHHC17	3
RARA	SUMO1	4
RBM14	UBC	8
RELA	RPA2	3
RELA	TP53	5
RELA	YWHAZ	4
RNF2	RPS7	3
RPA2	TP53	5
RPL4	TP53	4
RPS12	TP53	4
RPS27A	SUMO1	5
RPS27A	TP53	4
RPS7	TP53	4
RUVBL2	TP53	5
SF3A1	TP53	4
SKIL	TP53	5
SKIL	TRAF2	3
SMAD2	SMAD3	3
SMAD3	VHL	5
SNRPD1	TP53	4
SNRPD1	YWHAZ	4
SPTAN1	SUMO1	4
SQSTM1	TP53	5
SRPK1	TFAP2A	3
SRPK1	TP53	6
SRPK2	UBC	8
SRSF2	TP53	4
SRSF2	YWHAZ	4
STAT3	SUMO1	4
STAU1	SUMO1	5
STUB1	SUMO1	5
SUMO1	TFAP2A	5
SUMO1	TK1	5
SUMO1	TNFRSF1B	4
SUMO1	VDR	5
SUMO1	VHL	6
SUPT5H	TP53	4
SUPT5H	YWHAZ	4
TCF4	TK1	3
TFAP2A	TP53	5
TK1	TP53	5
TNFRSF1A	TP53	4
TOP1	TP53	4
TP53	TP53BP1	4
TUBB	VCAM1	3
UBA1	ZDHHC17	3
UBB	UBC	8
UBE3A	UBQLN1	3
UBL4A	UBQLN1	3
UTP14A	YWHAZ	4
VCAM1	VCP	3
YWHAG	YWHAZ	4
YWHAG	ZDHHC17	3
YWHAZ	YY1	4
YY1	ZDHHC17	3
